# Using artificial intelligence-based software for an unbiased discrimination of immune cell subtypes in the fracture hematoma and bone marrow of non-osteoporotic and osteoporotic mice

**DOI:** 10.1101/2025.01.07.631645

**Authors:** Verena Fischer, Anita Ignatius, Katharina Schmidt-Bleek, Georg Duda, Melanie Haffner-Luntzer

## Abstract

It is well established that the early inflammatory response following fracture is essential for initiating subsequent bone regeneration. An imbalance in inflammation, whether within the innate or adaptive immune response, can result in impaired fracture healing. In our previous studies, we demonstrated that, for example, mice with ovariectomy-induced osteoporosis exhibit altered immune cell populations in the early fracture hematoma and bone marrow, leading to delayed healing. These analyses were conducted using conventional FACS/flow cytometry software, where surface marker expression was assessed using a single threshold based on isotype controls—a binary “yes or no” decision. Recent advances have highlighted that immune cell populations are often more heterogeneous, with distinct phenotypic subgroups depending on their polarization status. This has been particularly well documented for macrophage subpopulations (M1, M2, and intermediate polarization states). In light of this, we employed a commercially available artificial intelligence-based clustering software (Cytolution) to more accurately and objectively identify immune cell subpopulations. We re-analyzed flow cytometry raw data from fracture hematoma and bone marrow of non-osteoporotic and osteoporotic mice at day 1 after fracture. Our findings revealed distinct subclusters for granulocytes (27 subclusters), macrophages (7 subclusters), B cells (4 subclusters), and T cells (6 subclusters) within the fracture hematoma and bone marrow. Comparing osteoporotic and non-osteoporotic mice, we observed an increased abundance of a specific B cell subpopulation in osteoporotic mice, alongside a significant reduction of a particular granulocyte subpopulation in the early fracture hematoma. Several subclusters of granulocytes, T cells, and macrophages were also altered in the bone marrow. The specific role of these immune cell subclusters remains to be investigated in the future. These results suggest that AI-based clustering may provide a powerful tool for identifying immune cell phenotypes during bone regeneration, offering a more nuanced understanding of flow cytometry data.
