## Supplemental Table 2 for "Using artificial intelligence-based software for an unbiased discrimination of immune cell subtypes in the fracture hematoma and bone marrow of non-osteoporotic and osteoporotic mice"

### Sheet: Sheet1
	Clustering: AI_Cluster_TCells	Clustering: AI_Cluster_cytotoxicTcells	Clustering: AI_Subcluster_cytotoxicTcells_64	Clustering: AI_Subcluster_cytotoxicTcells_65	Clustering: AI_Cluster_THelperCells	Clustering: AI_Subcluster_THelperCells_64	Clustering: AI_Subcluster_TCells_38	Clustering: AI_Subcluster_TCells_51	Clustering: AI_Subcluster_TCells_59	Clustering: AI_Subcluster_BCells_11	Clustering: AI_Subcluster_BCells_18	Clustering: AI_Subcluster_BCells_27	Clustering: AI_Subcluster_BCells_31	Clustering: AI_Subcluster_Macrophages_22	Clustering: AI_Subcluster_Macrophages_29	Clustering: AI_Subcluster_Macrophages_37	Clustering: AI_Subcluster_Macrophages_46	Clustering: AI_Subcluster_Macrophages_50	Clustering: AI_Subcluster_Macrophages_59	Clustering: AI_Subcluster_Macrophages_64	Clustering: AI_Subcluster_Granulocytes_0	Clustering: AI_Subcluster_Granulocytes_2	Clustering: AI_Subcluster_Granulocytes_10	Clustering: AI_Subcluster_Granulocytes_15	Clustering: AI_Subcluster_Granulocytes_16	Clustering: AI_Subcluster_Granulocytes_20	Clustering: AI_Subcluster_Granulocytes_22	Clustering: AI_Subcluster_Granulocytes_28	Clustering: AI_Subcluster_Granulocytes_32	Clustering: AI_Subcluster_Granulocytes_37	Clustering: AI_Subcluster_Granulocytes_38	Clustering: AI_Subcluster_Granulocytes_42	Clustering: AI_Subcluster_Granulocytes_45	Clustering: AI_Subcluster_Granulocytes_46	Clustering: AI_Subcluster_Granulocytes_48	Clustering: AI_Subcluster_Granulocytes_50	Clustering: AI_Subcluster_Granulocytes_51	Clustering: AI_Subcluster_Granulocytes_54	Clustering: AI_Subcluster_Granulocytes_56	Clustering: AI_Subcluster_Granulocytes_57	Clustering: AI_Subcluster_Granulocytes_59	Clustering: AI_Subcluster_Granulocytes_60	Clustering: AI_Subcluster_Granulocytes_61	Clustering: AI_Subcluster_Granulocytes_64	Clustering: AI_Subcluster_Granulocytes_66	Clustering: AI_Subcluster_Granulocytes_67	Clustering: AI_Subcluster_Granulocytes_68	Clustering: AI_Cluster_MDSCs	Clustering: AI_Subcluster_MDSCs_64
	Ratio to 'Clustering'	Ratio to 'Clustering'	Ratio to 'Clustering'	Ratio to 'Clustering'	Ratio to 'Clustering'	Ratio to 'Clustering'	Ratio to 'Clustering'	Ratio to 'Clustering'	Ratio to 'Clustering'	Ratio to 'Clustering'	Ratio to 'Clustering'	Ratio to 'Clustering'	Ratio to 'Clustering'	Ratio to 'Clustering'	Ratio to 'Clustering'	Ratio to 'Clustering'	Ratio to 'Clustering'	Ratio to 'Clustering'	Ratio to 'Clustering'	Ratio to 'Clustering'	Ratio to 'Clustering'	Ratio to 'Clustering'	Ratio to 'Clustering'	Ratio to 'Clustering'	Ratio to 'Clustering'	Ratio to 'Clustering'	Ratio to 'Clustering'	Ratio to 'Clustering'	Ratio to 'Clustering'	Ratio to 'Clustering'	Ratio to 'Clustering'	Ratio to 'Clustering'	Ratio to 'Clustering'	Ratio to 'Clustering'	Ratio to 'Clustering'	Ratio to 'Clustering'	Ratio to 'Clustering'	Ratio to 'Clustering'	Ratio to 'Clustering'	Ratio to 'Clustering'	Ratio to 'Clustering'	Ratio to 'Clustering'	Ratio to 'Clustering'	Ratio to 'Clustering'	Ratio to 'Clustering'	Ratio to 'Clustering'	Ratio to 'Clustering'	Ratio to 'Clustering'	Ratio to 'Clustering'
bone marrow
OVX
export_7776_BM.fcs	0.00966661	0.0059247	0.000481103	0.0054436	0.000481103	0.000481103	0.0037241	0	1.78186e-05	8.01839e-05	0.0613852	0.000890932	0.00796493	0.000311826	8.90932e-06	0.000169277	0.0288217	0.000472194	1.78186e-05	0.000481103	4.45466e-05	0	0.00347464	0	0	0.00624543	0.000311826	0	0	0.000169277	0.0037241	0	4.45466e-05	0.0288217	0.00269952	0.000472194	0	0.0101566	0.0646193	0.000294008	1.78186e-05	2.6728e-05	0.0169099	0.000481103	0	0.0120454	0.00078402	0.000481103	0.000481103
export_7777_BM.fcs	0.0105671	0.0065401	0.000504638	0.00603547	0.000504638	0.000504638	0.00402701	0	0	7.06493e-05	0.0538466	0.000999182	0.00947709	0.000454174	1.00928e-05	0.000191762	0.0356375	0.000444081	0	0.000504638	4.0371e-05	0	0.00432979	0	0	0.00705483	0.000454174	0	0	0.000191762	0.00402701	0	5.04638e-05	0.0356375	0.00365358	0.000444081	0	0.0118489	0.0786225	0.000615658	0	0	0.0192368	0.000504638	0	0.013383	0.000867977	0.000504638	0.000504638
export_7778_BM.fcs	0.0115964	0.00762377	0.000497879	0.00712589	0.000497879	0.000497879	0.00391042	3.11174e-05	3.11174e-05	0.00012447	0.0279891	0.00088166	0.00766526	0.000259312	0	0.00012447	0.0320613	0.000352664	3.11174e-05	0.000497879	5.18624e-05	0	0.00199152	0	0	0.0035059	0.000259312	0	0	0.00012447	0.00391042	0	5.18624e-05	0.0320613	0.00228194	0.000352664	3.11174e-05	0.0100302	0.0691014	0.000103725	3.11174e-05	2.0745e-05	0.012644	0.000497879	0	0.00790383	0.000674211	0.000497879	0.000497879
8674_BM.fcs	0.00560918	0.00158794	0.000159936	0.001428	0.000459936	0.000159936	0.00113098	0.000891072	0.0019992	0.116331	0.0483642	0.00231907	0.0351973	0.027966	0.0243331	0.0182327	0.00148512	5.712e-05	0.0019992	0.000159936	0.0921574	0.0985777	0.0220826	0.0430913	0.0267893	0.0288685	0.027966	0.0409779	0.0241275	0.0182327	0.00113098	0.0163249	0.00667162	0.00148512	2.2848e-05	5.712e-05	0.000891072	0.000811104	0.00725424	0.00701434	0.0019992	7.9968e-05	0.00313018	0.000159936	4.5696e-05	0.000594048	1.1424e-05	0.000159936	0.000159936
8669_BM.fcs	0.00455473	0.00167674	0.000175182	0.00150156	0.000475182	0.000175182	0.000825857	0.000225234	0.0018269	0.0920955	0.0452495	0.00210218	0.0322835	0.0410301	0.033247	0.023149	0.00128884	0.000162669	0.0018269	0.000175182	0.107824	0.0922582	0.0403293	0.0485629	0.0346109	0.032271	0.0410301	0.0219102	0.0212721	0.023149	0.000825857	0.0169176	0.00304065	0.00128884	0.000412928	0.000162669	0.000225234	0.000625649	0.00798328	0.00601874	0.0018269	0.000112617	0.00170177	0.000175182	5.00519e-05	0.00102606	0	0.000175182	0.000175182
8670_BM.fcs	0.00663029	0.00218254	0.000876323	0.00130622	0.000876323	0.000876323	0.00160384	0.00082672	0.0020172	0.0813823	0.0360284	0.00155423	0.0215608	0.0246362	0.0209325	0.0344577	0.00229828	0.00094246	0.0020172	0.000876323	0.100116	0.0825893	0.0276951	0.0485119	0.0377315	0.0303737	0.0246362	0.0241071	0.0145007	0.0344577	0.00160384	0.0162864	0.0193783	0.00229828	0.00200066	0.00094246	0.00082672	0.00119048	0.00547288	0.00342262	0.0020172	0.000281085	0.00198413	0.000876323	0.000281085	0.000628307	0	0.000876323	0.000876323
Mean		0.00425596	0.000449177	0.00380679	0.000549177	0.000449177	0.00253703	0.000329024	0.000982038	0.0483473	0.0454772	0.00145788	0.0190248	0.0157763	0.0130886	0.0127208	0.0169321	0.000405198	0.000982038	0.000449177	0.0500391	0.0455709	0.0166505	0.023361	0.0165219	0.0180532	0.0157763	0.0144992	0.00998337	0.0127208	0.00253703	0.0082548	0.00487291	0.0169321	0.00184525	0.000405198	0.000329024	0.00577716	0.0388423	0.00291152	0.000982038	8.68571e-05	0.0092678	0.000449177	6.28054e-05	0.00593011	0.000389605	0.000449177	0.000449177
sham-OVX
8667_BM.fcs	0.00500787	0.00178115	0.000477555	0.0013036	0.000477555	0.000477555	0.000838948	0.000542089	0.00184569	0.0827203	0.00297571	0.00152301	0.0242004	0.0253879	0.0307442	0.0199024	0.0020522	0.000103255	0.00184569	0.000477555	0.135935	0.08969	0.0451483	0.0604301	0.0390175	0.0337386	0.0253879	0.0308733	0.0152172	0.0199024	0.000838948	0.0137329	0.00554996	0.0020522	0.00016779	0.000103255	0.000542089	0.000632438	0.00970598	0.00418183	0.00184569	5.16276e-05	0.00221999	0.000477555	0.000103255	0.00127778	1.29069e-05	0.000477555	0.000477555
8668_BM.fcs	0.00537303	0.001477	0.000279118	0.00119788	0.000279118	0.000279118	0.00105832	0.000465197	0.00237251	0.0670117	0.00293699	0.0013607	0.0198058	0.0290865	0.040856	0.0197011	0.00140722	6.97796e-05	0.00237251	0.000279118	0.136059	0.0748735	0.0544862	0.0759784	0.0576031	0.0403791	0.0290865	0.0178752	0.00952492	0.0197011	0.00105832	0.0156074	0.00377973	0.00140722	0.000232599	6.97796e-05	0.000465197	0.000523347	0.00938536	0.00545444	0.00237251	0.000139559	0.00138396	0.000279118	2.32599e-05	0.000837355	0	0.000279118	0.000279118
8675_BM.fcs	0.00455477	0.000842633	0.00014803	0.000694603	0.00014803	0.00014803	0.00158278	0.00118424	0.000945115	0.0552266	0.003091	0.00129811	0.014598	0.0429401	0.0280916	0.0304828	0.00161694	0.00014803	0.000945115	0.00014803	0.105625	0.112457	0.0310863	0.0499203	0.0395468	0.0476657	0.0429401	0.0464131	0.0325666	0.0304828	0.00158278	0.0228536	0.021453	0.00161694	4.55477e-05	0.00014803	0.00118424	0.000660442	0.00583011	0.00915509	0.000945115	0.000136643	0.00321111	0.00014803	7.97085e-05	0.000455477	2.27739e-05	0.00014803	0.00014803
8676_BM.fcs	0.00480146	0.000736732	7.62137e-05	0.000660519	7.62137e-05	7.62137e-05	0.00144806	0.00143536	0.00118131	0.0362523	0.0346833	0.00114321	0.0171608	0.0529177	0.0262937	0.022826	0.00193075	6.35114e-05	0.00118131	7.62137e-05	0.114905	0.124533	0.0379544	0.0521175	0.0478241	0.0524858	0.0529177	0.0387801	0.0309809	0.022826	0.00144806	0.0244138	0.0191042	0.00193075	8.8916e-05	6.35114e-05	0.00143536	0.00114321	0.0088916	0.00750705	0.00118131	8.8916e-05	0.00284531	7.62137e-05	0.000190534	0.000317557	0	7.62137e-05	7.62137e-05
8687_BM.fcs	0.0043423	0.000967644	0.000290293	0.000677351	0.000290293	0.000290293	0.00118536	0.000713638	0.00147566	0.0397944	0.0470613	0.00147566	0.0168249	0.0498337	0.035573	0.0150953	0.00130632	8.46689e-05	0.00147566	0.000290293	0.113577	0.147457	0.064179	0.0480314	0.0537285	0.0416087	0.0498337	0.0312065	0.0470154	0.0150953	0.00118536	0.0141034	0.00711219	0.00130632	0.00021772	8.46689e-05	0.000713638	0.000508013	0.00879347	0.00498337	0.00147566	9.67644e-05	0.0032779	0.000290293	0.000120956	0.000459631	0	0.000290293	0.000290293
8688_BM.fcs	0.00592439	0.000987398	0.00031181	0.000675588	0.00031181	0.00031181	0.00174094	0.00133818	0.00185787	0.0373002	0.0349097	0.00127322	0.00997791	0.042562	0.0266208	0.0157854	0.00126023	0.000116929	0.00185787	0.00031181	0.113343	0.141055	0.0548785	0.0466675	0.0512407	0.045966	0.042562	0.0498766	0.0480057	0.0157854	0.00174094	0.0150188	0.00969209	0.00126023	0.00031181	0.000116929	0.00133818	0.000701572	0.00497596	0.00493699	0.00185787	0.000194881	0.00432636	0.00031181	0.000402754	0.000285826	0	0.00031181	0.00031181
Mean	0.00500064	0.00113209	0.000263837	0.000868257	0.000263837	0.000263837	0.00130907	0.000946451	0.00161302	0.0530509	0.020943	0.00134565	0.0170946	0.0404546	0.0313632	0.0206322	0.00159561	9.76956e-05	0.00161302	0.000263837	0.119907	0.115011	0.0479555	0.0555242	0.0481601	0.0436407	0.0404546	0.0358375	0.0305518	0.0206322	0.00130907	0.0176217	0.0111152	0.00159561	0.000177397	9.76956e-05	0.000946451	0.000694836	0.00793041	0.00603646	0.00161302	0.000118065	0.00287744	0.000263837	0.000153411	0.000605605	5.94679e-06	0.000263837	0.000263837
ttest	0.0459306	0.0377133	0.168598	0.0432584	0.00852751	0.168598	0.103031	0.0295574	0.230134	0.846991	0.033157	0.689447	0.735956	0.0193297	0.0286226	0.262039	0.0760652	0.0587245	0.230134	0.168598	0.0254785	0.0187177	0.0036882	0.0266517	0.00665448	0.00425016	0.0193297	0.033722	0.0294377	0.262039	0.103031	0.0567106	0.179242	0.0760652	0.0317607	0.0587245	0.0295574	0.0696877	0.0847182	0.064646	0.230134	0.527776	0.1069	0.168598	0.229253	0.0801932	0.0790526	0.168598	0.168598
